# Prediction and Design of Protease Enzyme Specificity Using a Structure-Aware Graph Convolutional Network

**DOI:** 10.1101/2023.02.16.528728

**Authors:** Changpeng Lu, Joseph H. Lubin, Vidur V. Sarma, Samuel Z. Stentz, Guanyang Wang, Sijian Wang, Sagar D. Khare

**Affiliations:** Institute for Quantitative Biomedicine, Rutgers - The State University of New Jersey, Piscataway, NJ; Department of Chemistry & Chemical Biology, Rutgers - The State University of New Jersey, Piscataway, NJ; Verily Life Sciences, Boulder, CO; Department of Statistics, Rutgers - The State University of New Jersey, Piscataway, NJ

## Abstract

Site-specific proteolysis by the enzymatic cleavage of small linear sequence motifs is a key post-translational modification involved in physiology and disease. The ability to robustly and rapidly predict protease substrate specificity would also enable targeted proteolytic cleavage – editing – of a target protein by designed proteases. Current methods for predicting protease specificity are limited to sequence pattern recognition in experimentally-derived cleavage data obtained for libraries of potential substrates and generated separately for each protease variant. We reasoned that a more semantically rich and robust model of protease specificity could be developed by incorporating the three-dimensional structure and energetics of molecular interactions between protease and substrates into machine learning workflows. We present Protein Graph Convolutional Network (PGCN), which develops a physically-grounded, structure-based molecular interaction graph representation that describes molecular topology and interaction energetics to predict enzyme specificity. We show that PGCN accurately predicts the specificity landscapes of several variants of two model proteases: the NS3/4 protease from the Hepatitis C virus (HCV) and the Tobacco Etch Virus (TEV) proteases. Node and edge ablation tests identified key graph elements for specificity prediction, some of which are consistent with known biochemical constraints for protease:substrate recognition. We used a pre-trained PGCN model to guide the design of TEV protease libraries for cleaving two non-canonical substrates, and found good agreement with experimental cleavage results. Importantly, the model can accurately assess designs featuring diversity at positions not present in the training data. The described methodology should enable the structure-based prediction of specificity landscapes of a wide variety of proteases and the construction of tailor-made protease editors for site-selectively and irreversibly modifying chosen target proteins.
