## Supplementary material for "Prediction and Design of Protease Enzyme Specificity Using a Structure-Aware Graph Convolutional Network": Table S10

### Sheet: CrossTestSummary_complete_nonov
		Accuracy			Precision			Recall			F1			AP			AUC
	Feature	complete	energy	seq	complete	energy	seq	complete	energy	seq	complete	energy	seq	complete	energy	seq	complete	energy	seq
Data	Model
WT	WT	0.920981	0.901907	0.918256	0.840206	0.817204	0.842105	0.857895	0.8	0.842105	0.848958	0.808511	0.842105	0.938098	0.918812	0.933619	0.9539	0.9421	0.9564
WT	A171T	0.756711	0.770134	0.808725	0.513011	0.530612	0.581897	0.907895	0.855263	0.888158	0.655582	0.654912	0.703125	0.894572	0.8875	0.907783	0.8528	0.8598	0.879
WT	D183A	0.835681	0.27543	0.793427	0.625571	0.256822	0.552239	0.85625	1	0.925	0.722955	0.408685	0.691589	0.911748	0.757973	0.91303	0.8862	0.6219	0.9074
WT	Triple	0.512706	0.248132	0.790732	0.328482	0.231975	0.537906	0.981366	0.919255	0.925466	0.492212	0.370463	0.680365	0.841172	0.753011	0.916463	0.8392	0.4774	0.8761
WT	Combined	0.863248	0.794872	0.880342	0.771429	0.666667	0.783784	0.771429	0.628571	0.828571	0.771429	0.647059	0.805556	0.882772	0.82587	0.903132	0.9143	0.8641	0.9272
A171T	WT	0.860899	0.81849	0.873622	0.877934	0.652893	0.892857	0.575385	0.729231	0.615385	0.695167	0.688953	0.728597	0.8531	0.867397	0.865042	0.9277	0.8723	0.9361
A171T	A171T	0.963664	0.958365	0.965178	0.962963	0.951705	0.963173	0.906166	0.898123	0.911528	0.933702	0.924138	0.936639	0.96054	0.956424	0.962505	0.9768	0.9806	0.9811
A171T	D183A	0.298851	0.266284	0.856322	0.275248	0.266284	0.676796	1	1	0.881295	0.431677	0.420575	0.765625	0.745536	0.733716	0.918331	0.8264	0.5025	0.9439
A171T	Triple	0.686131	0.268248	0.936131	0.414336	0.232692	0.835878	0.963415	0.98374	0.890244	0.579462	0.376361	0.862205	0.901133	0.784909	0.957909	0.943	0.4972	0.9699
A171T	Combined	0.90566	0.893082	0.918239	0.9	0.875	0.925	0.765957	0.744681	0.787234	0.827586	0.804598	0.850575	0.900307	0.890465	0.910299	0.9328	0.9158	0.943
D183A	WT	0.835916	0.773929	0.79216	0.787037	0.878205	0.838235	0.696721	0.374317	0.467213	0.73913	0.524904	0.6	0.838465	0.754295	0.776431	0.9081	0.8855	0.9116
D183A	A171T	0.801812	0.789354	0.825595	0.701987	0.688136	0.804255	0.713805	0.683502	0.636364	0.707846	0.685811	0.710526	0.824511	0.812428	0.820013	0.8781	0.8788	0.9039
D183A	D183A	0.898905	0.89048	0.898905	0.839196	0.795455	0.824519	0.85641	0.897436	0.879487	0.847716	0.843373	0.851117	0.90834	0.915397	0.91453	0.9525	0.9455	0.9538
D183A	Triple	0.817121	0.77821	0.849222	0.655257	0.638095	0.763158	0.850794	0.638095	0.736508	0.740331	0.638095	0.749596	0.87849	0.816683	0.865993	0.9149	0.8403	0.9193
D183A	Combined	0.836735	0.795918	0.843537	0.719298	0.693878	0.724138	0.836735	0.693878	0.857143	0.773585	0.693878	0.785047	0.871202	0.819346	0.879768	0.8986	0.8669	0.9217
Triple	WT	0.812903	0.766129	0.722581	0.930693	0.771536	0.960938	0.648276	0.710345	0.424138	0.764228	0.739677	0.588517	0.74649	0.719565	0.658625	0.912	0.8317	0.9117
Triple	A171T	0.876858	0.853503	0.883227	0.922619	0.917197	0.919075	0.775	0.72	0.795	0.842391	0.806723	0.852547	0.83824	0.809842	0.847587	0.9436	0.9368	0.9579
Triple	D183A	0.655642	0.535019	0.865759	0.564767	0.486047	0.852679	0.960352	0.920705	0.84141	0.711256	0.636225	0.847007	0.712328	0.610648	0.839356	0.8225	0.6624	0.9208
Triple	Triple	0.935673	0.925439	0.937135	0.932099	0.930599	0.946032	0.932099	0.910494	0.919753	0.932099	0.920437	0.932707	0.913676	0.896863	0.910498	0.9711	0.9629	0.9756
Triple	Combined	0.819444	0.791667	0.833333	0.862069	0.827586	0.84375	0.735294	0.705882	0.794118	0.793651	0.761905	0.818182	0.763022	0.735907	0.785892	0.8738	0.8537	0.8955
Combined	WT	0.843579	0.782104	0.819331	0.86849	0.731971	0.897271	0.651367	0.594727	0.545898	0.74442	0.65625	0.67881	0.824938	0.784233	0.79329	0.9234	0.8438	0.9153
Combined	A171T	0.834991	0.816908	0.845841	0.738717	0.729695	0.788618	0.810952	0.749674	0.758801	0.773151	0.73955	0.773422	0.857483	0.833931	0.850607	0.8974	0.8821	0.9154
Combined	D183A	0.58651	0.393381	0.852953	0.423615	0.333177	0.713178	0.945652	0.966033	0.875	0.58512	0.49547	0.785845	0.800215	0.720598	0.899361	0.7451	0.5116	0.9264
Combined	Triple	0.694425	0.470713	0.858857	0.481991	0.328008	0.729097	0.907522	0.810111	0.806412	0.629598	0.466951	0.765808	0.853161	0.747581	0.894309	0.8594	0.4903	0.9167
Combined	Combined	0.887097	0.870119	0.890917	0.811453	0.795058	0.811218	0.816011	0.768258	0.832865	0.813725	0.781429	0.821899	0.901865	0.883644	0.907549	0.9399	0.9251	0.9428
