## Supplementary material for "Prediction and Design of Protease Enzyme Specificity Using a Structure-Aware Graph Convolutional Network": Table S2

### Sheet: Sheet1
		accuracy				ap				auc				f1				precision				recall
	feature	complete	energy	seq		complete	energy	seq		complete	energy	seq		complete	energy	seq		complete	energy	seq		complete	energy	seq
data	model
HCV_WT	logistic_regression	0.8612	0.834	0.8871		0.8528	0.8242	0.9092		0.9463	0.9411	0.9501		0.6645	0.5612	0.7822		0.8938	0.8966	0.7842		0.5288	0.4084	0.7801
	random_forest	0.8435	0.8449	0.9116		0.8609	0.871	0.922		0.901	0.8874	0.9581		0.6686	0.6885	0.8248		0.7436	0.72	0.85		0.6073	0.6597	0.801
	decision_tree	0.8068	0.8109	0.8735		0.8335	0.8375	0.9023		0.7132	0.7211	0.8398		0.5824	0.5948	0.7597		0.6644	0.6711	0.75		0.5183	0.534	0.7696
	svm	0.898	0.8667	0.9143		0.914	0.8925	0.9264		0.9413	0.9256	0.9593		0.8	0.7407	0.832		0.8152	0.7487	0.8478		0.7853	0.733	0.8168
	ann	0.8925	0.8762	0.9102		0.9034	0.8895	0.9204		0.9483	0.9308	0.9573		0.7824	0.7465	0.8216		0.8256	0.7976	0.8492		0.7435	0.7016	0.7958
	PGCN	0.9211	0.9016	0.9193		0.9346	0.9179	0.9343		0.9559	0.9379	0.9547		0.8473	0.8082	0.8446		0.8524	0.8194	0.845		0.8429	0.7976	0.8447
HCV_A171T	logistic_regression	0.8085	0.8857	0.9569		0.9172	0.9411	0.9538		0.9767	0.9736	0.9801		0.7416	0.8242	0.9209		0.599	0.7284	0.954		0.9732	0.9491	0.8901
	random_forest	0.8887	0.7767	0.9493		0.9124	0.8874	0.941		0.9318	0.9208	0.969		0.8078	0.6962	0.9044		0.7883	0.5652	0.9665		0.8284	0.9062	0.8499
	decision_tree	0.7366	0.7139	0.9334		0.8201	0.7989	0.9387		0.7132	0.6746	0.9129		0.5857	0.5356	0.8801		0.5268	0.4943	0.8947		0.6595	0.5845	0.866
	svm	0.95	0.9394	0.9591		0.9518	0.9384	0.9567		0.9763	0.9698	0.9801		0.9098	0.8886	0.9254		0.9276	0.9246	0.9544		0.8928	0.8552	0.8981
	ann	0.9531	0.9145	0.9561		0.9544	0.9482	0.9522		0.9789	0.9702	0.9827		0.9153	0.8603	0.9192		0.9331	0.7982	0.9565		0.8981	0.933	0.8847
	PGCN	0.9642	0.9579	0.9647		0.961	0.9553	0.9605		0.9787	0.9761	0.979		0.9346	0.923	0.9353		0.9639	0.9533	0.9685		0.9071	0.8945	0.9044
HCV_D183A	logistic_regression	0.8618	0.8745	0.8863		0.9132	0.8926	0.8996		0.9484	0.947	0.9533		0.817	0.8149	0.8302		0.7233	0.7904	0.8148		0.9385	0.841	0.8462
	random_forest	0.7852	0.7767	0.8703		0.8431	0.8177	0.8736		0.8746	0.849	0.9513		0.7132	0.678	0.7963		0.6353	0.6443	0.8224		0.8128	0.7154	0.7718
	decision_tree	0.6714	0.6967	0.8416		0.745	0.7546	0.8643		0.6447	0.6622	0.8284		0.5312	0.5489	0.7662		0.5	0.5368	0.744		0.5667	0.5615	0.7897
	svm	0.8762	0.8677	0.8812		0.8863	0.8767	0.8919		0.9469	0.9373	0.9535		0.8118	0.7969	0.8204		0.8107	0.8042	0.8152		0.8128	0.7897	0.8256
	ann	0.8812	0.8728	0.8812		0.8958	0.8779	0.8913		0.952	0.9288	0.9553		0.8231	0.8021	0.8199		0.8059	0.8204	0.8168		0.841	0.7846	0.8231
	PGCN	0.8997	0.8908	0.9003		0.9137	0.912	0.919		0.9533	0.9455	0.955		0.8513	0.8418	0.8548		0.8302	0.803	0.8197		0.8744	0.8846	0.8932
HCV_Triple	logistic_regression	0.8553	0.7602	0.924		0.7886	0.687	0.8914		0.9677	0.9594	0.973		0.8248	0.6612	0.918		0.9668	1	0.9387		0.7191	0.4938	0.8981
	random_forest	0.826	0.8304	0.9181		0.7979	0.8098	0.8785		0.9233	0.9274	0.9735		0.8263	0.8343	0.91		0.7839	0.7766	0.9497		0.8735	0.9012	0.8735
	decision_tree	0.7339	0.6594	0.9006		0.6859	0.6236	0.8659		0.731	0.6556	0.8997		0.7065	0.6187	0.8938		0.7399	0.6585	0.9051		0.6759	0.5833	0.8827
	svm	0.9196	0.8991	0.9269		0.8906	0.8704	0.8982		0.9622	0.9502	0.9783		0.9145	0.8943	0.9219		0.9216	0.8875	0.9335		0.9074	0.9012	0.9105
	ann	0.902	0.8918	0.9313		0.8531	0.8434	0.9031		0.9688	0.95	0.9797		0.8896	0.8791	0.9264		0.9541	0.934	0.9397		0.8333	0.8302	0.9136
	PGCN	0.9347	0.9245	0.9381		0.9066	0.8926	0.9128		0.971	0.9655	0.9752		0.9299	0.9186	0.934		0.946	0.9379	0.9443		0.9146	0.9002	0.9239
HCV_Combined	logistic_regression	0.9006	0.8854	0.9057		0.891	0.8687	0.9052		0.9598	0.9543	0.9569		0.8462	0.815	0.8596		0.8957	0.9059	0.8729		0.8019	0.7407	0.8468
	random_forest	0.838	0.8349	0.9116		0.8498	0.8493	0.9046		0.9022	0.9019	0.966		0.7618	0.7595	0.8653		0.7635	0.7544	0.8999		0.7601	0.7646	0.8333
	decision_tree	0.7503	0.7789	0.8785		0.8014	0.8178	0.8816		0.7465	0.7711	0.8616		0.6673	0.6971	0.8194		0.6113	0.6538	0.8304		0.7347	0.7466	0.8087
	svm	0.9075	0.8912	0.9218		0.912	0.8926	0.9222		0.9562	0.947	0.9705		0.8649	0.8382	0.8845		0.8614	0.8501	0.8902		0.8685	0.8266	0.8789
	ann	0.9113	0.8922	0.9169		0.9125	0.8878	0.9141		0.9628	0.9496	0.9713		0.8691	0.836	0.8758		0.875	0.8687	0.8935		0.8632	0.8057	0.8587
	PGCN	0.9231	0.9103	0.9236		0.925	0.9129	0.9236		0.9678	0.9609	0.9689		0.8872	0.8682	0.8871		0.888	0.8699	0.8934		0.8864	0.8667	0.8809
TEV_Combined	logistic_regression	0.8232	0.8085	0.8177		0.7909	0.8152	0.816		0.9023	0.8983	0.8817		0.7913	0.8052	0.8092		0.8198	0.7264	0.7473		0.7647	0.9034	0.8824
	random_forest	0.698	0.7311	0.8613		0.6707	0.7028	0.8673		0.7731	0.8431	0.9539		0.6058	0.6697	0.8617		0.7079	0.7255	0.8134		0.5294	0.6218	0.916
	decision_tree	0.6446	0.6906	0.8527		0.6318	0.6694	0.8389		0.6232	0.6761	0.8553		0.5258	0.6129	0.8381		0.6331	0.6786	0.8086		0.4496	0.5588	0.8697
	svm	0.8029	0.8029	0.8435		0.811	0.8176	0.8368		0.8915	0.8841	0.9414		0.8007	0.8044	0.8323		0.7191	0.712	0.7844		0.9034	0.9244	0.8866
	ann	0.8066	0.8011	0.8361		0.8276	0.8162	0.8228		0.9184	0.9074	0.9281		0.8108	0.8029	0.8209		0.7098	0.7097	0.7876		0.9454	0.9244	0.8571
	PGCN	0.8772	0.8662	0.8686		0.8618	0.8559	0.8585		0.9408	0.9261	0.9408		0.8632	0.8536	0.8564		0.8438	0.8208	0.823		0.8838	0.8908	0.8936
