## Supplementary material for "Prediction and Design of Protease Enzyme Specificity Using a Structure-Aware Graph Convolutional Network": Table S5

### Sheet: Sheet1
PDB numbering	T17	H28	T30	N68	E107	D127	F132	S135	I138	T146	D148	S153	F162	S170	N171	N176	N177	R203	V209	W211	K215	M218	K229
AA	S	L	A	D	D	A	L	F	T	S	P	N	S	A	D	T	M	Q	M	I	E	F	E
Pose numbering	T10	H21	T23	N61	E100	D120	F125	D128	I131	T139	D141	S146	F155	S163	N164	N169	N170	R196	V202	W204	K208	M211
E107D_D127A_S135F					X	X		X
E107D_D127A_S135F_R203Q_K215E					X	X		X										X			X
H28L_T30A		X	X
I138T_N171D_N176T									X						X	X
L2F	X	X	X	X	X	X	X	X		X	X	X	X	X	X	X	X		X	X		X	X
N176I																X
T146S_D148P_S153N_S170A_N177M										X	X	X		X			X
T17S_N68D_E107D_D127A_F132L_S135F_F162S_K229E	X			X	X	X	X	X					X										X
V209M_W211I_M218F																			X	X		X
WT
"X" means the protease of the row has the mutation of the column
