## Supplementary material for "Prediction and Design of Protease Enzyme Specificity Using a Structure-Aware Graph Convolutional Network": Table S8

### Sheet: Sheet1
Mutation	Targeted Positions	Yeast-assay	PGCN	PGCN Confidence
V209I,W211L,M218D	P2	UNCLEAVED	CLEAVED	0.972747
V209S,W211R,G213R	P2	UNCLEAVED	UNCLEAVED	0.957987
V209S,W211R,M218D	P2	UNCLEAVED	CLEAVED	0.74296
V209S,W211R	P2	UNCLEAVED	UNCLEAVED	0.867496
F172Y,N174H	P6	UNCLEAVED	UNCLEAVED	0.99848
K141E,T175P	P6	UNCLEAVED	UNCLEAVED	0.999056
T173A,T175A,N176D	P6	UNCLEAVED	UNCLEAVED	0.999403
V209S, W211I, M218D	P2	CLEAVED	CLEAVED	0.771019
W211M	P2	CLEAVED	CLEAVED	0.846797
W211L	P2	CLEAVED	CLEAVED	0.789523
T173D, T175Q	P6	CLEAVED	CLEAVED	0.940343
T173N	P6	CLEAVED	CLEAVED	0.908434
K141E, N171D, T173A, T175D, N176D	P6	CLEAVED	CLEAVED	0.605452
K141E, N171D, T173D, T175K	P6	CLEAVED	CLEAVED	0.881651
K141E, N171D, T175A, N176D	P6	CLEAVED	CLEAVED	0.692358
T173E, T175A	P6	CLEAVED	CLEAVED	0.867271
D148E	P3	UNCLEAVED	UNCLEAVED	0.768502
N174D	P3	UNCLEAVED	CLEAVED	0.571844
D148E, N174D	P3	UNCLEAVED	UNCLEAVED	0.749059
